# Longitudinal fundus imaging and its genome-wide association analysis provide evidence for a human retinal aging clock

**DOI:** 10.1101/2022.07.25.501485

**Authors:** Sara Ahadi, Kenneth A. Wilson, Boris Babenko, Cory Y. McLean, Drew Bryant, Orion Pritchard, Enrique M. Carrera, Ricardo Lamy, Jay M. Stewart, Avinash Varadarajan, Marc Berndl, Pankaj Kapahi, Ali Bashir

## Abstract

Biological age, distinct from an individual’s chronological age, has been studied extensively through predictive aging clocks. However, these clocks have limited accuracy in short time-scales. Deep learning approaches on imaging datasets of the eye have proven powerful for a variety of quantitative phenotype inference tasks and provide an opportunity to explore organismal aging and tissue health.

Here we trained deep learning models on fundus images from the EyePACS dataset to predict individuals’ chronological age. These predictions led to the concept of a retinal aging clock, “eyeAge”, which we employed for a series of downstream longitudinal analyses. eyeAge was used to predict chronological age on timescales under a year using longitudinal fundus imaging data from a subset of patients. To further validate the model, it was applied to a separate cohort from the UK Biobank. The difference between individuals’ eyeAge and their chronological age, hereafter “eyeAgeAccel”, was computed and used for genome-wide association analysis (GWAS).

EyeAge predicted chronological age more accurately than other aging clocks (mean absolute error of 2.86 and 3.30 years on quality-filtered data from EyePACS and UKBiobank, respectively). Additionally, eyeAgeAccel was highly independent of blood marker-based measures of biological age (e.g. “phenotypic age”), maintaining an all-cause mortality hazard ratio of 1.026 even in the presence of phenotypic age. Longitudinal studies showed that the resulting models were able to predict individuals’ aging, in time-scales less than a year, with 71% accuracy. The individual-specific component to this prediction was confirmed with the identification of multiple GWAS hits in the independent UK Biobank cohort. The knockdown of the fly homolog to the top hit, *ALKAL2*, which was previously shown to extend lifespan in flies, also slowed age-related decline in vision in flies.

In conclusion, predicted age from retinal images can be used as a biomarker of biological aging that is independent from assessment based on blood markers. This study demonstrates the potential utility of a retinal aging clock for studying aging and age-related diseases and quantitatively measuring aging on very short time-scales, opening avenues for quick and actionable evaluation of gero-protective therapeutics.
