## Supplemental Table 2 for "Longitudinal fundus imaging and its genome-wide association analysis provide evidence for a human retinal aging clock"

VID	CHR	BP	REF	ALT	RS	AFFX	EFF	AAF	NUM_INDV	SRC	INFO_SCORE	P_HWE_COH	P_HWE_POP	P	BETA	SE	CLUSTER_LEFT	CLUSTER_RIGHT	CLUSTER_SIZE	CYTOBAND	GENE_CONTEXT	CLOSEST_GENES	AGING_HITS	OTHER_HITS	LOCUSZOOM_ID
2:254215_G_A	2	254215	G	A	rs17713879	.	G	0.36163100000000004	45444	Imputed	0.996972	.	0.388072	6.4e-50	-0.383199	0.0259735	23368	313551	333	2p25.3	[SH3YL1]	SH3YL1		114029:114030:114031:114032:114033:114034:114035:114036:114037:114038:114039:114040:114041:114042:114043:114044:114045:114046:114047:114048:114049:114050:114051:114052:114053:114054:114055:114056:114057:114058:114059:114060:114061:114062:114063:114064:114065	2_254215_G_A
2:99423_A_AC	2	99423	A	AC	rs543406474	.	A	0.24570899999999996	45444	Imputed	0.821332	.	0.625294	8.1e-15	0.246219	0.0318504	14004	306469	334	2p25.3	FAM110C--[]---SH3YL1	FAM110C		114029:114030:114031:114032:114033:114034:114035:114036:114037:114038:114039:114040:114041:114042:114043:114044:114045:114046:114047:114048:114049:114050:114051:114052:114053:114054:114055:114056:114057:114058:114059:114060:114061:114062	2_99423_A_AC
15:28230318_C_T	15	28230318	C	T	rs1800407	.	C	0.08630700000000002	45234	Genotyped	1.0	.	0.321711	1.9e-12	-0.311553	0.0444546	28059246	28616387	5	15q13.1	[OCA2]	OCA2		71358:71359:71360:71361:71362:71363:71364:71365:71366:71367:71368:71369:71370:71371:71372:71373:71374:71375:71376:71377:71378:71379:71380:71381:71382:71383:71384:71385:71386:71387:71388:71389:71390:71391:71392:71393:71394:71395:71396:71397:71398:71399:71400:71401:71402:71403:71404:71405:71406:71407:71408:71409:71410:71411:71412:71413:71414:71415:71416:71417:71418:71419:71420:71421:71422:71423:714…	15_28230318_C_T
5:75010002_T_C	5	75010002	T	C	rs6864091	.	T	0.35643499999999995	45444	Imputed	0.998754	.	0.110549	6.9e-10	-0.155415	0.0260918	74242002	75224867	273	5q13.3	[POC5]	POC5		179619:179620:179621:179622:179623:179624:179626:179627:179628:179630:179631:179632:179633:179634:179635:179636:179637:179638:179639:179640:179641:179642:179643:179644:179645:179646:179647:179648:179649:179650:179651:179652:179653:179654:179655:179656:179657:179658:179659:179660:179661:179662:179663:179664:179665:179666:179667:179668:179669:179670:179671:179672:179673:179674:179675:179676:179677:…	5_75010002_T_C
13:20692914_C_G	13	20692914	C	G	rs1009055	.	C	0.374649	45444	Imputed	0.990809	.	0.875586	1.6e-09	0.154473	0.0259745	20572007	20701424	28	13q12.11	ZMYM2--[]--GJA3	GJA3		59103:59104:59105:59106:59107	13_20692914_C_G
5:87847586_T_G	5	87847586	T	G	rs17421627	.	T	0.07437800000000006	45262	Genotyped	1.0	.	0.774088	1.7e-09	0.271635	0.047597	87107103	88180404	125	5q14.3	TMEM161B---[]---MEF2C	MEF2C		181320:181321:181322:181323:181324:181325:181326:181327:181328:181329:181330:181331:181332:181333:181334:181335:181336:181337:181338:181339:181340:181341:181342:181343:181344:181345:181346:181347:181348:181349:181350:181351:181352:181353:181354:181355:181356:181357:181358:181359:181360:181361:181362:181363:181364:181365:181366:181367:181368:181369:181370:181371:181372:181373:181374:181375:181376:…	5_87847586_T_G
12:31037655_A_G	12	31037655	A	G	rs76567987	.	A	0.16344099999999995	45444	Imputed	0.97836	.	0.548995	2.2e-09	-0.199009	0.034067	30978348	31069053	34	12p11.21	CAPRIN2---[]--TSPAN11	TSPAN11		49924	12_31037655_A_G
4:85078337_A_G	4	85078337	A	G	rs10516714	.	A	0.39835200000000004	45444	Imputed	0.967384	.	0.833283	5.8e-09	0.147139	0.0257965	84917201	85080933	159	4q21.23	GPAT3---[]---NKX6-1	NKX6-1		167948	4_85078337_A_G
14:75106960_A_G	14	75106960	A	G	rs6574188	.	A	0.55247	45444	Imputed	0.997454	.	0.00746041	1.1e-08	0.14159	0.0250906	75019157	75581816	102	14q24.3	LTBP2--[]--AREL1	AREL1		68451:68452:68453:68454:68455:68456:68457:68458:68459:68460:68461:68462:68463:68464:68465:68466:68467:68468:68469:68470:68471:68472:68473:68474:68475:68476:68477:68478:68479:68480:68481:68482:68483:68484:68485:68486:68487:68488:68489:68490:68491:68492:68493:68494:68495:68496:68497:68498:68499:68500:68501:68502:68503:68504:68505:68506:68507:68508:68509:68510:68511:68512:68513:68514:68515:68516:685…	14_75106960_A_G
11:88791508_G_A	11	88791508	G	A	rs7118021	.	G	0.25480499999999995	45444	Imputed	0.975679	.	0.76987	1.3e-08	0.16066	0.0290252	88224550	89204911	86	11q14.3	[GRM5]	GRM5		42015:42016:42017:42018:42019:42020:42022:42023:42024:42025:42026:42027:42028:42029:42030:42031:42032:42033:42034:42035:42036:42037:42038:42039:42040:42041:42042:42043:42044:42046:42047:42048:42049:42050:42051:42052:42053:42054:42055:42056:42057:42058:42059:42060:42061:42062:42063:42064:42065:42066:42067:42068:42069:42070:42071:42072:42073:42074:42075:42076:42077:42078:42079:42080:42081:42082:420…	11_88791508_G_A
1:113469540_T_TA	1	113469540	T	TA	rs113751616	.	T	0.244568	45444	Imputed	0.997707	.	0.0414334	2.2e-08	0.160019	0.0290081	113349642	113746288	91	1p13.2	[SLC16A1]	SLC16A1		11031:11032:11033:11034:11035:11036:11037:11038:11039	1_113469540_T_TA
16:19975731_A_G	16	19975731	A	G	rs148965598	.	A	0.13990000000000002	45444	Imputed	0.980307	.	0.222507	3.3e-08	-0.191629	0.0362376	19485435	20142744	97	16p12.3	GPRC5B--[]--GPR139	GPR139		81817:81818:81819:81820:81821:81822:81823:81824:81825:81826:81827:81828:81829:81830:81831:81832:81833:81834:81835:81836:81837:81838:81839:81840:81841:81842:81843:81844:81845:81846:81847:81848:81849:81850:81851:81852:81853:81854:81855:81856:81857:81858:81859:81860:81861:81862:81863:81864:81865:81866:81867:81868:81869:81870:81871:81872:81873:81874:81875:81876:81877:81878:81879:81880:81881:81882:818…	16_19975731_A_G
10:124213680_C_A	10	124213680	C	A	rs11200634	.	C	0.20876799999999995	45444	Imputed	0.97828	.	0.772972	4e-08	-0.167136	0.0310858	124100331	124288823	31	10q26.13	PLEKHA1--[]ARMS2	ARMS2		31912:31913:31914:31915:31916:31917:31918:31919:31920:31921:31922:31923:31924:31925:31926:31927:31928:31929:31930:31931:31932:31933:31934:31935:31936:31937:31938:31939:31940:31941:31942:31943:31944:31945:31946:31947:31948:31949:31950:31951:31952:31953:31954:31955:31956:31957:31958:31959:31960:31961:31962:31963:31964:31965:31966:31967:31968:31969:31970:31971:31972:31973:31974:31975:31976:31977:319…	10_124213680_C_A
2:228229617_C_T	2	228229617	C	T	rs7577008	.	C	0.27877700000000005	45444	Imputed	0.989388	.	0.794631	5.4e-08	0.150149	0.0279059	228118949	228392522	45	2q36.3	[TM4SF20]	TM4SF20		133297:133298:133299:133300:133301:133302:133303:133304:133305:133306:133307:133308:133309:133310:133311:133312:133313:133314:133315:133316:133317:133318:133319:133320:133321:133322:133323:133324:133325:133326:133327:133328:133329:133330:133331:133332:133333:133334:133335:133336:133337:133338:133339:133340:133341:133342:133343:133344:133345:133346	2_228229617_C_T
15:28230247_C_T	15	28230247	C	T	rs121918166,rs28934272	.	C	0.008782999999999985	45370	Genotyped	1.0	.	0.796006	5.5e-08	-0.715738	0.133874	27959266	28882648	5	15q13.1	[OCA2]	OCA2		71350:71351:71352:71353:71354:71355:71356:71357:71358:71359:71360:71361:71362:71363:71364:71365:71366:71367:71368:71369:71370:71371:71372:71373:71374:71375:71376:71377:71378:71379:71380:71381:71382:71383:71384:71385:71386:71387:71388:71389:71390:71391:71392:71393:71394:71395:71396:71397:71398:71399:71400:71401:71402:71403:71404:71405:71406:71407:71408:71409:71410:71411:71412:71413:71414:71415:714…	15_28230247_C_T
6:150233185_CAA_C	6	150233185	CAA	C	rs531479946	.	CAA	0.686385	45444	Imputed	0.937769	.	0.369807	7.7e-08	-0.148755	0.0278633	149641808	150252271	501	6q25.1	RAET1E--[]-RAET1G	RAET1G		206330:206331:206332:206333:206334:206335:206336:206337:206338:206339:206340:206341:206342:206343:206344:206345:206346:206347:206348:206349:206350:206351:206352:206353:206354:206355:206356	6_150233185_CAA_C
2:277314_G_A	2	277314	G	A	rs77927634	.	G	0.046652999999999945	45378	Genotyped	1.0	.	0.171274	1.2e-07	-0.308308	0.0591113	28250	590759	332	2p25.3	[ACP1]	ACP1		114029:114030:114031:114032:114033:114034:114035:114036:114037:114038:114039:114040:114041:114042:114043:114044:114045:114046:114047:114048:114049:114050:114051:114052:114053:114054:114055:114056:114057:114058:114059:114060:114061:114062:114063:114064:114065:114066:114067:114068:114069:114070:114071:114072:114073:114075:114076:114077:114078:114079:114080:114081:114082:114083:114084:114085:114086:…	2_277314_G_A
2:58639_C_T	2	58639	C	T	rs62116661	.	C	0.09717699999999996	45444	Imputed	0.922457	.	0.739484	1.5e-07	-0.228782	0.043636	13949	309040	334	2p25.3	FAM110C--[]---SH3YL1	FAM110C		114029:114030:114031:114032:114033:114034:114035:114036:114037:114038:114039:114040:114041:114042:114043:114044:114045:114046:114047:114048:114049:114050:114051:114052:114053:114054:114055:114056:114057:114058:114059:114060:114061:114062:114063:114064	2_58639_C_T
2:283231_A_AT	2	283231	A	AT	rs3841092	.	A	0.896292	45444	Imputed	0.991527	.	0.0716519	2.8e-07	-0.208502	0.0410446	11320	372101	334	2p25.3	[ALKAL2]	ALKAL2		114029:114030:114031:114032:114033:114034:114035:114036:114037:114038:114039:114040:114041:114042:114043:114044:114045:114046:114047:114048:114049:114050:114051:114052:114053:114054:114055:114056:114057:114058:114059:114060:114061:114062:114063:114064:114065:114066:114067:114068:114069	2_283231_A_AT
8:51230498_G_C	8	51230498	G	C	rs113003570	.	G	0.0020839999999999748	45444	Imputed	0.829946	.	1.0	3e-07	-1.47333	0.297412	47306039	52358463	2	8q11.21	[SNTG1]	SNTG1		225484:225486:225487:225488:225489:225490:225491:225492:225493:225494:225495:225496:225497:225498:225499:225500:225501:225502:225503:225504:225505:225506:225507:225508:225509:225510:225511:225512:225513:225514:225515:225516:225517:225518:225519:225520:225521:225522:225523:225524:225525:225526:225527:225529:225530:225531:225532:225533:225534:225535:225536:225537:225538:225539:225540:225541:225542:…	8_51230498_G_C
2:160252154_T_C	2	160252154	T	C	rs189208586	.	T	0.0013360000000000039	45444	Imputed	0.916117	.	1.0	3.3e-07	-1.78867	0.353335	158589517	162531469	5	2q24.2	[BAZ2B]	BAZ2B		127368:127370:127371:127372:127373:127374:127375:127376:127377:127378:127379:127380:127381:127382:127383:127384:127385:127386:127387:127388:127389:127390:127391:127392:127394:127395:127396:127397:127398:127399:127400:127401:127402:127403:127404:127405:127406:127407:127408:127409:127410:127411:127412:127413:127414:127415:127416:127417:127418:127419:127420:127421:127423:127424:127425:127426:127427:…	2_160252154_T_C
15:35006073_T_C	15	35006073	T	C	rs634990	.	T	0.491966	45372	Genotyped	1.0	.	0.265676	3.4e-07	-0.123113	0.024946	34979624	35033606	9	15q14	GOLGA8B---[]--GJD2	GJD2		71829:71830:71831:71832:71833:71834:71835:71836:71837:71838:71839:71840:71841:71842:71843:71844:71845:71846:71847:71848	15_35006073_T_C
2:256414_G_A	2	256414	G	A	rs71437291	.	G	0.05179699999999998	45444	Imputed	0.903399	.	0.00624159	3.5e-07	0.294016	0.0591393	23368	272051	275	2p25.3	[SH3YL1]	SH3YL1		114029:114030:114031:114032:114033:114034:114035:114036:114037:114038:114039:114040:114041:114042:114043:114044:114045:114046:114047:114048:114049:114050	2_256414_G_A
20:10799855_G_A	20	10799855	G	A	rs187774257	.	G	0.0036800000000000166	45444	Imputed	0.919129	.	1.0	3.7e-07	1.09628	0.214822	10494314	10924521	2	20p12.2	JAG1---[]---AL049649.1	JAG1		135741:135742:135743:135744:135745:135746:135747:135748:135749:135750:135751:135752:135753:135754:135755:135756:135757:135758:135759:135760:135761:135762:135763:135764:135765:135766:135767:135768:135769:135770:135771:135772:135773:135774:135775:135776:135777:135778:135779:135780:135781:135782:135783:135784:135785:135786:135787:135788:135789:135790:135791:135792:135793:135794:135795:135796:135797:…	20_10799855_G_A
18:73683019_G_A	18	73683019	G	A	rs146316524	.	G	0.00468500000000005	45444	Imputed	0.943473	.	0.170204	5.2e-07	0.952925	0.187441	73480708	73718445	5	18q23	SMIM21---[]---AC103808.5	AC103808.5		104493:104494:104495:104496:104497:104498:104499:104500:104501:104502:104503:104504:104505:104506:104507	18_73683019_G_A
20:62756217_C_A	20	62756217	C	A	rs183284081	.	C	0.0020940000000000403	45444	Imputed	0.87975	.	1.0	5.2e-07	-1.46876	0.290184	62218692	62756217	2	20q13.33	[MYT1]	MYT1		140724:140725:140726:140727:140728:140729:140730:140731:140732:140733:140734:140735:140736:140737:140738:140739:140740:140741:140742:140743:140744:140745:140746:140747:140748:140749:140750:140751:140752:140753:140754:140755:140756:140757:140758:140759:140760:140761:140762:140763:140764:140765:140766:140767:140768:140769:140770:140771:140772:140773:140774:140775:140776:140777:140778:140779:140780:…	20_62756217_C_A
15:79403585_C_T	15	79403585	C	T	rs2870111	.	C	0.414115	45444	Imputed	0.991709	.	0.618814	5.7e-07	-0.127223	0.025464	79364588	79474419	50	15q25.1	RASGRF1--[]---ANKRD34C	RASGRF1		77481:77482:77483:77484:77485:77486:77487:77488:77489:77490:77491:77492:77493:77494:77495:77496:77497:77498	15_79403585_C_T
5:91086936_T_C	5	91086936	T	C	rs72773343	.	T	0.20022600000000002	45444	Imputed	0.980285	.	0.346898	6.2e-07	-0.158732	0.0314641	90807115	91373034	13	5q14.3	ARRDC3---[]	ARRDC3		181836:181837:181838:181839:181840:181841:181842:181843:181844:181845:181846:181847:181848:181849:181850:181851:181852:181853:181854:181855:181856:181857	5_91086936_T_C
1:41700607_C_T	1	41700607	C	T	rs80037243	.	C	0.04606600000000005	45444	Imputed	0.997033	.	0.708302	6.3e-07	0.29984	0.0598084	41270405	41948991	14	1p34.2	[SCMH1]	SCMH1		4269:4271:4272:4274:4276:4277:4278:4279:4280:4281:4282:4283:4284:4285:4286:4287:4288:4289:4290:4291:4292:4293:4294:4295:4296:4297:4298:4299:4300:4301:4302:4303:4304:4305:4306:4307:4308:4309:4310:4311:4312:4313:4314:4315:4316:4317:4318:4319:4320:4321:4322:4323:4324:4325:4326:4327:4328:4329:4330:4331:4332:4333:4334:4335:4336:4337:4338:4339:4340:4341:4342:4343:4344:4345:4346:4347:4348:4349:4350:4351…	1_41700607_C_T
12:65030122_G_A	12	65030122	G	A	rs12830436	.	G	0.10895100000000002	45444	Imputed	0.994354	.	0.830677	6.6e-07	0.205995	0.0401193	64920957	65113163	24	12q14.2	[RASSF3]	RASSF3		52458:52459:52460:52461:52462:52463:52464:52465:52466:52467:52468:52469:52470:52471:52472:52473:52474:52475:52476:52477	12_65030122_G_A
5:87847273_T_A	5	87847273	T	A	rs12653396	.	T	0.5717909999999999	45444	Imputed	0.980965	.	0.172172	6.7e-07	0.124615	0.0255592	87068432	88206889	125	5q14.3	TMEM161B---[]---MEF2C	MEF2C		181315:181316:181317:181318:181319:181320:181321:181322:181323:181324:181325:181326:181327:181328:181329:181330:181331:181332:181333:181334:181335:181336:181337:181338:181339:181340:181341:181342:181343:181344:181345:181346:181347:181348:181349:181350:181351:181352:181353:181354:181355:181356:181357:181358:181359:181360:181361:181362:181363:181364:181365:181366:181367:181368:181369:181370:181371:…	5_87847273_T_A
2:228086920_T_C	2	228086920	T	C	rs11884770	.	T	0.729745	45444	Imputed	0.994479	.	0.301233	7.1e-07	0.139208	0.0281653	228062729	228117466	27	2q36.3	[COL4A3]	COL4A3		133292:133293:133294:133295:133296	2_228086920_T_C
2:196498_G_A	2	196498	G	A	rs143510439	.	G	0.013674999999999993	45444	Imputed	0.922697	.	0.0307718	8.1e-07	-0.531036	0.110839	10572	661641	334	2p25.3	FAM110C---[]--SH3YL1	SH3YL1		114029:114030:114031:114032:114033:114034:114035:114036:114037:114038:114039:114040:114041:114042:114043:114044:114045:114046:114047:114048:114049:114050:114051:114052:114053:114054:114055:114056:114057:114058:114059:114060:114061:114062:114063:114064:114065:114066:114067:114068:114069:114070:114071:114072:114073:114075:114076:114077:114078:114079:114080:114081:114082:114083:114084:114085:114086:…	2_196498_G_A
2:218605529_G_A	2	218605529	G	A	rs11682296	.	G	0.08009	45444	Imputed	0.996906	.	0.757275	8.5e-07	-0.223762	0.0458993	218145479	218663098	83	2q35	[DIRC3]	DIRC3		132115:132116:132117:132118:132119:132120:132121:132122:132123:132124:132125:132126:132127:132128:132129:132130:132131:132132:132133:132134:132135:132136:132137:132138:132139:132140:132141:132142:132143:132144:132145:132146:132147:132148:132149:132150:132151:132152:132153:132154:132155:132156:132157:132158:132159:132160:132161:132162:132163:132164:132165:132166:132167:132168:132169:132170:132171:…	2_218605529_G_A
3:45886569_T_G	3	45886569	T	G	rs1883092	.	T	0.08285600000000004	45444	Imputed	0.992696	.	0.169488	8.8e-07	0.227138	0.0451993	45821687	46460969	22	3p21.31	[LZTFL1]	LZTFL1		150800:150801:150802:150803:150804:150805:150806:150807:150808:150809:150810:150812:150813:150814:150815:150816:150817:150818:150819:150820:150821:150822:150823:150824:150825:150826:150827:150828:150829:150830:150831:150832:150833:150834:150835:150836:150837:150838:150839:150840:150841:150842:150843:150844:150845:150846:150847:150848:150849:150850:150851:150852:150853:150854:150855:150856:150857:…	3_45886569_T_G
12:124216482_G_A	12	124216482	G	A	rs116957652	.	G	0.035812999999999984	45388	Genotyped	1.0	.	0.241021	9.3e-07	-0.342922	0.0672795	123306816	124655675	4	12q24.31	[ATP6V0A2]	ATP6V0A2		58035:58036:58037:58038:58039:58040:58041:58042:58043:58044:58045:58046:58047:58048:58049:58050:58051:58052:58053:58054:58055:58056:58057:58058:58059:58060:58061:58062:58063:58064:58065:58066:58067:58068:58069:58070:58071:58072:58073:58074:58075:58076:58077:58078:58079:58080:58081:58082:58083:58084:58085:58086:58087:58088:58089:58090:58091:58092:58093:58094:58095:58096:58097:58098:58099:58100:581…	12_124216482_G_A
15:59884821_C_A	15	59884821	C	A	rs148529551	.	C	0.004628999999999994	45444	Imputed	0.914013	.	0.843236	9.8e-07	-0.92653	0.191428	59700684	59884821	2	15q22.2	FAM81A--[]-GCNT3	GCNT3		74433:74434:74435	15_59884821_C_A
2:227892200_G_C	2	227892200	G	C	rs10187160	.	G	0.47257899999999997	45444	Imputed	0.956838	.	0.536015	1e-06	0.123247	0.0255208	227677321	227965073	122	2q36.3	[COL4A4]	COL4A4		133270:133272:133273:133274:133275:133276:133277:133278:133279:133280:133281:133282:133283:133284:133285:133286:133287:133288:133289	2_227892200_G_C
